# Structural clusters of histone H3 and H4 residues regulate chronological lifespan in *Saccharomyces cerevisiae*

**DOI:** 10.1101/2019.12.16.878983

**Authors:** Mzwanele Ngubo, Jessica Reid, Hugh -G Patterton

## Abstract

We have performed a comprehensive analysis of the involvement of histone H3 and H4 residues in the regulation of chronological lifespan in yeast, and identify four structural groups in the nucleosome that influence lifespan. We also identify residues where substitution with an epigenetic mimic extends lifespan, providing evidence that a simple epigenetic switch, without possible additional background modifications, causes longevity. Residues where substitution result in the most pronounced lifespan extension are all on the exposed face of the nucleosome, with the exception of H3E50, which is present on the lateral surface, between two DNA gyres. Other residues that have a more modest effect on lifespan extension are concentrated at the extremities of the H3-H4 dimer, suggesting a role in stabilizing the dimer in its nucleosome frame. Residues that reduce lifespan are buried in the histone handshake motif, suggesting that these mutations destabilize the octamer structure.

All residues exposed on the nucleosome disk face and that cause lifespan extension are known to interact with Sir3. We find that substitution of H4K16 and H4H18 cause Sir3 to redistribute from telomeres and silent mating loci to secondary positions, often enriched for Rap1, Abf1 or Reb1 binding sites, whereas H3E50 does not. The redistribution of Sir3 in the genome can be reproduced by an equilibrium model based on primary and secondary binding sites with different affinities for Sir3. The redistributed Sir3 cause transcriptional repression at most of the new loci, including of genes where null mutants were previously shown to extend chronological lifespan. The transcriptomic profiles of H4K16 and H4H18 mutant strains are very similar, and compatible with a DNA replication stress response. This is distinct from the transcriptomic profile of H3E50, which matches strong induction of oxidative phosphorylation. We propose that the different groups of residues are involved in binding to heterochromatin proteins, in destabilizing the association of the nucleosome DNA, disrupting binding of the H3-H4 dimer in the nucleosome, or disrupting the structural stability of the octamer, each category impacting on chronological lifespan by a different mechanism.
