## Supplementary Table 1 for "Structural clusters of histone H3 and H4 residues regulate chronological lifespan in *Saccharomyces cerevisiae*"

### Sheet: Sheet1
Supplementary Table 1. The viability of different histone mutant strain in stationary phase. The ratio of the barcode associated with each different strain was normalised to that of the same barcode at time t0, and expressed as log2. The rows are sorted in descending order on the 44 d column.
	Incubation time (d)
	1	2	3	5	7	14	24	34	44	Strain
	log2(tT/t0)
1	-2.82	-4.31	-5.63	-4.34	-4.44	-2.74	-3.66	-1.96	-2.78	H4H18A
2	-2.73	-3.32	-4	-3.53	-3.89	-2.4	-3.57	-2.01	-2.82	H4L22A
3	-3.06	-4.64	-5.63	-4.83	-4.48	-2.9	-3.6	-2.26	-2.91	H4H18Q
4	-2.97	-4.25	-5.12	-3.46	-4.71	-2.9	-3.9	-2.1	-2.93	H4K16Q
5	-2.72	-3.99	-4.82	-3.65	-5.05	-2.83	-3.94	-2.23	-2.98	H3T80D
6	-2.66	-4.9	-5.48	-4.42	-4.77	-2.5	-4.85	-2.68	-3	H3E50A
7	-2.4	-3.63	-4.54	-2.48	-4.27	-2.52	-3.74	-2.29	-3.13	H4K16R
8	-2.84	-3.71	-4.28	-2.54	-4.4	-2.81	-3.84	-2.41	-3.32	H4[del 9-16]
9	-4.15	-5.4	-6.12	-5.53	-5.59	-3.71	-4.35	-2.9	-3.47	H4K16A
10	-3.36	-4.07	-5.16	-4.97	-4.49	-2.9	-3.67	-2.72	-3.5	H4N25D
11	-3.2	-3.77	-4.77	-4.95	-4.6	-2.95	-4.15	-2.74	-3.54	H3E73A
12	-2.78	-3.29	-4.18	-3.15	-3.76	-2.44	-4.39	-3.74	-3.6	H3S10A
13	-2.85	-3.27	-4.13	-4.24	-4.44	-2.88	-4.34	-2.83	-3.61	H3E73Q
14	-2.58	-3.21	-4.08	-3.58	-4.15	-2.47	-3.97	-2.81	-3.61	H4K59R
15	-2.63	-3.73	-4.94	-3.48	-4.67	-2.72	-3.98	-2.89	-3.62	H3T80A
16	-2.14	-3.11	-4.18	-3.32	-3.81	-2.28	-3.91	-2.78	-3.62	H4R19A
17	-2.48	-3.17	-4.2	-3.6	-4.33	-2.76	-4.35	-2.97	-3.76	H4G94A
18	-3.72	-4.59	-5.38	-5.82	-4.84	-3.27	-4.11	-3.18	-3.94	H4[del 9-12]
19	-2.58	-3.71	-4.77	-4.43	-4.5	-2.63	-4.32	-3.03	-3.95	H3P66A
20	-3.68	-4.29	-4.96	-4.15	-4.24	-3.07	-4.13	-3.22	-4.11	H4R36K
21	-3.84	-4.96	-6.08	-5.82	-5.54	-3.19	-4.52	-3.35	-4.14	H3E105Q
22	-3.01	-4.03	-5.08	-3.43	-4.43	-2.97	-4.38	-3.49	-4.16	H3K27A
23	-3.03	-4.41	-5.32	-4.01	-4.84	-3.01	-4.37	-3.3	-4.2	H3E50Q
24	-2.72	-3.26	-4.18	-2.84	-4.33	-2.96	-4.47	-3.44	-4.2	H4L10A
25	-3.57	-5.04	-5.94	-5.13	-5.24	-3.43	-4.34	-3.38	-4.22	H4I50A
26	-3.22	-4.97	-6.05	-4.04	-5.23	-3.58	-5.21	-3.72	-4.22	H3[del 17-24]
27	-3.03	-3.69	-4.85	-4.27	-5.06	-3.29	-4.63	-3.39	-4.22	H3Q55E
28	-2.93	-4.11	-5.12	-3.61	-4.28	-2.76	-4.6	-3.36	-4.22	H3K9R
29	-2.48	-3.72	-4.64	-3.18	-4.13	-2.58	-4.66	-3.48	-4.23	H3[del 29-32]
30	-3.07	-3.58	-4.5	-3.52	-4.26	-3.04	-4.32	-3.53	-4.25	H4[del 13-16]
31	-2.16	-2.89	-3.81	-1.8	-3.77	-2.53	-4.78	-3.45	-4.27	H4G4A
32	-2.28	-3.26	-3.96	-2.21	-4.03	-2.63	-4.48	-3.53	-4.27	H4G7A
33	-2.77	-3.66	-4.49	-2.91	-3.96	-2.67	-4.07	-3.31	-4.27	H4[del 5-8]
34	-2.3	-3.04	-4.02	-2.26	-3.7	-2.67	-4.28	-3.32	-4.27	H4K5A
35	-4.49	-5.59	-5.74	-4.99	-4.89	-3.86	-4.6	-3.34	-4.28	H4[del 1-12]
36	-4.45	-5.16	-5.58	-4.62	-4.46	-3.7	-4.65	-3.46	-4.28	H4[del 5-12]
37	-2.28	-3.26	-4.16	-2.69	-4.08	-2.79	-4.23	-3.41	-4.29	H4S83A
38	-2.34	-3.36	-4.34	-3.34	-4.41	-2.61	-4.99	-3.68	-4.29	H3R40K
39	-2.49	-3.55	-4.1	-2.31	-4.14	-2.89	-4.72	-3.41	-4.29	H4G9A
40	-3.06	-4.32	-5.18	-3.55	-4.27	-2.95	-4.04	-3.57	-4.3	H4F100A
41	-2.65	-3.39	-4.29	-2.98	-4.41	-2.9	-4.55	-3.47	-4.3	H3R131K
42	-2.74	-3.6	-4.7	-4.08	-4.19	-2.8	-4.2	-3.63	-4.32	H4H75Q
43	-2.43	-2.99	-4.06	-3.4	-4.14	-2.73	-4.07	-3.55	-4.32	H3R128K
44	-2.54	-3.26	-4.26	-3.21	-4.22	-2.94	-4.63	-3.36	-4.33	H3R83K
45	-2.8	-3.94	-4.92	-3.67	-4.83	-2.86	-4.92	-3.78	-4.35	H3[del 25-28]
46	-2.64	-3.42	-4.69	-4.44	-3.84	-2.87	-3.99	-3.62	-4.35	H3Q76E
47	-2.63	-3.26	-4.09	-2.54	-3.66	-2.71	-4.68	-3.5	-4.41	H4K12A
48	-2.85	-3.48	-4.67	-3.78	-4.25	-2.97	-4.69	-3.84	-4.42	H3K23Q
49	-2.74	-3.53	-4.56	-3.05	-4.6	-3.09	-4.89	-3.9	-4.42	H3T11D
50	-3.13	-4.03	-5.13	-4.41	-4.95	-3.24	-4.63	-3.44	-4.44	H3K115R
51	-2.89	-3.56	-4.46	-2.91	-4.43	-3.33	-4.8	-3.72	-4.47	H3I112A
52	-2.85	-3.79	-4.73	-3.75	-4.44	-3.03	-4.72	-3.77	-4.47	H3E133A
53	-2.48	-3.62	-4.97	-3.37	-4.37	-2.76	-4.74	-3.87	-4.5	H4R40K
54	-3.68	-4.57	-5.36	-4.52	-5.26	-3.97	-4.49	-3.94	-4.5	H3Q55A
55	-2.3	-3.35	-4.3	-2.38	-4.16	-2.67	-5	-3.83	-4.51	H4K8Q
56	-2.91	-3.31	-4.22	-3.14	-4.25	-3.05	-4.52	-3.85	-4.52	H4T71A
57	-3.13	-4.36	-5.39	-4.17	-4.57	-3.35	-4.85	-4.07	-4.52	H3[del 21-28]
58	-2.47	-3.14	-4.17	-2.5	-3.89	-2.88	-4.52	-3.78	-4.53	H4K8A
59	-2.2	-2.64	-3.51	-2.31	-3.65	-2.74	-4.81	-3.85	-4.53	H3S22D
60	-2.65	-3.58	-4.9	-3.23	-4.47	-2.9	-4.95	-3.78	-4.53	H3S28D
61	-3.27	-4.15	-5.36	-4.63	-5.26	-3.43	-5	-3.81	-4.55	H4P32A
62	-2.89	-3.87	-4.89	-3.75	-4.07	-2.92	-4.8	-4.04	-4.55	H3[del 25-32]
63	-2.46	-3.07	-3.8	-3.05	-3.98	-2.72	-4.5	-3.73	-4.55	H4Q27A
64	-2.39	-2.82	-3.68	-2.28	-3.84	-2.79	-4.98	-3.77	-4.56	H3K27Q
65	-2.82	-3.74	-4.57	-3.12	-4.41	-3.39	-5.57	-3.98	-4.59	H3T45D
66	-2.87	-3.83	-4.59	-2.75	-4.5	-3.45	-4.86	-4.01	-4.59	H3T45A
67	-2.77	-3.25	-3.9	-2.81	-3.57	-2.98	-4.68	-3.81	-4.59	H3T6D
68	-2.47	-2.93	-3.79	-2	-3.81	-2.86	-5.02	-3.73	-4.6	H4I21A
69	-3.43	-4.75	-5.64	-3.34	-5.12	-3.59	-5.43	-4.13	-4.6	H3K14Q
70	-4.22	-5.47	-6.37	-5.48	-5.73	-3.85	-4.71	-3.79	-4.61	H4Y51F
71	-3.48	-4.67	-5.49	-3.91	-4.89	-3.19	-5.07	-3.96	-4.63	H3K27R
72	-3.31	-4.26	-5.11	-3.7	-5.19	-3.53	-5.14	-3.94	-4.64	H3L20A
73	-2.81	-3.54	-4.37	-2.45	-4.36	-3.04	-4.94	-4	-4.65	H4G13A
74	-2.97	-3.58	-4.39	-3.9	-4.56	-3.28	-4.81	-3.92	-4.65	H4R45K
75	-2.38	-3.22	-4.26	-2.78	-4.2	-2.85	-5.17	-3.94	-4.66	H3R26K
76	-3.5	-4.28	-5.49	-5.79	-5.08	-3.52	-4.95	-3.86	-4.66	H3N108A
77	-2.43	-3.07	-4.31	-3.12	-3.93	-2.67	-5.47	-4.06	-4.67	H3P38V
78	-2.83	-4.95	-6.46	-5.58	-6.11	-3.39	-4.57	-4.17	-4.68	H3H39Q
79	-2.83	-3.47	-4.22	-2.45	-4.26	-3.21	-4.83	-3.79	-4.69	H4K5R
80	-3.47	-4.65	-5.64	-5.13	-5.42	-3.58	-4.73	-3.97	-4.69	H3V96A
81	-3.06	-4.02	-5.04	-3.43	-4.59	-3.28	-4.61	-3.57	-4.69	H3E59Q
82	-3.67	-3.87	-4.3	-3.35	-4.58	-3.58	-5.37	-3.93	-4.69	H3F84A
83	-2.7	-3.43	-4.6	-3.71	-4.44	-3.06	-4.87	-4.07	-4.7	H3Q19E
84	-2.7	-3.68	-4.65	-3.64	-4.36	-3.03	-5.24	-3.97	-4.71	H3K9A
85	-3.07	-3.88	-4.96	-4.82	-5.12	-3.13	-5.07	-4.07	-4.71	H4A33S
86	-2.79	-3.65	-4.61	-4.26	-4.75	-2.98	-4.76	-4.07	-4.72	H3K125Q
87	-2.8	-3.73	-4.76	-2.66	-4.34	-3.18	-5.08	-4.25	-4.74	H4H75A
88	-2.93	-3.49	-4.57	-2.91	-4.2	-3.12	-4.9	-4.03	-4.75	H4K12Q
89	-3.31	-3.87	-4.64	-3.31	-5.01	-3.78	-4.94	-4.29	-4.75	H3R52A
90	-2.29	-3.02	-4.18	-3.04	-4.44	-2.89	-5.12	-4.01	-4.77	H3S10D
91	-3.2	-4.28	-5.4	-3.92	-4.6	-3.13	-5	-3.96	-4.79	H3K18R
92	-2.57	-3.37	-4.36	-3.89	-3.91	-2.79	-4.92	-4.19	-4.79	H4R23A
93	-4.45	-4.58	-4.92	-1.38	-3.55	-4.19	-5.99	-4.38	-4.79	H4R17A
94	-3.51	-4.54	-5.44	-4.15	-4.96	-3.63	-4.96	-3.91	-4.8	H3E59A
95	-2.79	-3.69	-4.48	-2.51	-4.39	-3.26	-4.87	-4.06	-4.82	H4K8R
96	-2.62	-3.41	-4.3	-2.46	-4.15	-2.98	-5.19	-4.04	-4.83	H4K5Q
97	-2.82	-3.59	-4.66	-3.73	-4.38	-3.35	-4.92	-4.07	-4.84	H4G14A
98	-2.9	-3.64	-4.95	-3.7	-4.66	-3.16	-5.37	-4.26	-4.84	H3A21S
99	-2.85	-3.31	-4.39	-4.25	-4.62	-3.05	-4.88	-4.09	-4.85	H4V65A
100	-1.98	-2.77	-3.29	-1.64	-3.39	-2.41	-5.41	-4.14	-4.86	H4G6A
101	-2.36	-3.07	-3.75	-1.51	-3.58	-2.88	-6.14	-4.1	-4.86	H3K79Q
102	-2.85	-3.6	-4.53	-3.4	-4.4	-3.02	-5.1	-4.01	-4.86	H3G13A
103	-4.96	-4.56	-3.67	-0.56	-2.11	-2.2	-4.67	-3.76	-4.86	H4L84A
104	-2.57	-3.38	-4.53	-3.23	-4.3	-3.22	-4.78	-4.1	-4.87	H4T30A
105	-3.18	-3.38	-4.22	-2.74	-4.99	-3.34	-4.53	-5.45	-4.87	H4D68N
106	-2.96	-3.54	-4.45	-4	-4.54	-3.16	-4.62	-4.23	-4.87	H4A15S
107	-2.82	-3.56	-4.32	-2.41	-4.35	-3.48	-5.57	-4.45	-4.89	H3Y41A
108	-2.54	-3.39	-4.63	-3.66	-4.49	-2.93	-5.36	-3.99	-4.9	H3K9Q
109	-3.29	-3.49	-4.19	-3.44	-4.7	-3.29	-6.28	-4.2	-4.91	H3D123A
110	-3.24	-3.56	-4.27	-3.45	-4.66	-3.68	-5.36	-4.33	-4.92	H3Q93A
111	-2.82	-3.56	-4.38	-3.44	-4.25	-2.99	-4.96	-4.02	-4.92	H3A7S
112	-2.76	-3.59	-4.57	-3.26	-4.64	-3.38	-5.27	-4.35	-4.92	H3S102D
113	-3	-3.11	-4.08	-3.71	-4.23	-3.13	-8.18	-3.94	-4.92	H4R45A
114	-4.03	-4.73	-5.32	-4.89	-5.58	-4.2	-5.34	-4.19	-4.93	H3H113Q
115	-3.06	-3.69	-4.94	-3.83	-4.6	-3.28	-5.22	-4.26	-4.93	H4E53Q
116	-2.67	-3.59	-4.44	-2.74	-4.36	-3.07	-4.94	-4.28	-4.93	H4G101A
117	-2.98	-3.82	-4.7	-3.39	-4.46	-3.22	-5.48	-4.35	-4.94	H3[del 28-31]
118	-3.21	-4.27	-5.25	-4.15	-4.67	-3.45	-4.99	-4.25	-4.94	H3K23A
119	-3.11	-3.59	-4.74	-4.1	-5.16	-3.58	-4.75	-4.55	-4.95	H3A15S
120	-3.42	-3.77	-4.32	-3.29	-4.64	-3.72	-5.57	-4.26	-4.97	H3F67A
121	-2.77	-3.61	-4.75	-3.65	-4.51	-3.09	-5.09	-4.21	-4.98	H4S47A
122	-2.79	-3.38	-4.37	-3.15	-4.2	-3.22	-5.65	-4.45	-4.99	H3Y41F
123	-2.81	-3.62	-4.56	-3.42	-4.52	-3.21	-5.25	-4.4	-5	H3Y99F
124	-2.45	-3.21	-4.21	-2.54	-4.03	-3.09	-4.92	-4.07	-5	H4G2A
125	-2.52	-3.29	-4.29	-4.52	-4.56	-3.27	-5.06	-4.19	-5.01	H4K31Q
126	-3.12	-4.06	-5.1	-3.76	-4.74	-3.22	-5.55	-4.28	-5.01	H3K23R
127	-2.91	-3.67	-4.82	-4.21	-4.84	-3.19	-5.11	-4.06	-5.02	H3S57A
128	-3.12	-4.03	-5.02	-4.27	-4.62	-3.52	-4.8	-4.21	-5.03	H4V70A
129	-3.13	-4.01	-5.37	-3.9	-5.19	-3.57	-5.19	-4.56	-5.03	H3R17A
130	-3.59	-4.06	-4.46	-3.63	-4.8	-3.91	-5.38	-4.37	-5.04	H4Y51E
131	-2.58	-3.21	-4.63	-4.18	-4.63	-2.8	-5.26	-4.3	-5.04	H3D81N
132	-2.88	-3.63	-4.58	-3.64	-4.49	-3.35	-5.25	-4.32	-5.04	pJD47_H3_wild-type
133	-2.49	-3.07	-4.21	-3.83	-4.43	-2.74	-5.05	-4.03	-5.04	H3R128A
134	-3.56	-3.71	-4.35	-3.18	-4.73	-3.7	-5.65	-4.21	-5.05	H3I62A
135	-3.03	-3.89	-5.03	-3.84	-4.88	-3.61	-5.28	-4.41	-5.05	H3R26A
136	-2.09	-2.46	-3.52	-2.62	-4.05	-2.76	-6.59	-4.36	-5.06	H4G102A
137	-3.77	-4.17	-4.83	-3.67	-4.88	-3.92	-5.28	-4.39	-5.07	H4T73D
138	-2.6	-3.11	-4.11	-3.95	-4.15	-3	-5.29	-4.39	-5.07	H4I26A
139	-2.88	-3.61	-4.94	-4.59	-4.93	-3.33	-5.21	-4.27	-5.07	H3K121R
140	-2.77	-3.4	-4.67	-3.94	-4.38	-3.17	-5.14	-4.38	-5.07	H3S135D
141	-3.32	-3.72	-4.47	-3.55	-4.87	-3.82	-5.63	-4.38	-5.08	H3I124A
142	-2.98	-3.7	-4.34	-2.71	-4.38	-3.43	-5.27	-4.25	-5.08	H4G11A
143	-3.58	-3.82	-4.55	-3.62	-4.89	-3.84	-5.47	-4.4	-5.1	H4T80D
144	-4.14	-4.85	-5.52	-4.36	-5.72	-4.28	-5.46	-4.5	-5.11	H3[del 1-36]
145	-3.75	-4.23	-4.62	-3.96	-4.95	-3.85	-5.45	-4.42	-5.11	H3T107D
146	-3.3	-3.96	-4.61	-3.44	-4.89	-3.79	-5.17	-4.48	-5.11	H3N108D
147	-2.48	-3.22	-4.25	-2.39	-4.16	-3.02	-5.2	-4.46	-5.11	H4Y98F
148	-3.92	-4.1	-3.94	-1.92	-3.9	-3.68	-5.64	-4.28	-5.11	H3E97A
149	-3.61	-3.95	-4.32	-3.36	-4.71	-3.77	-5.43	-4.55	-5.11	H4I34A
150	-2.7	-3.17	-4.1	-2.62	-4.17	-3.32	-5.03	-4.42	-5.11	H3A25S
151	-3.87	-4.16	-4.68	-4.12	-5.03	-3.85	-5.37	-4.28	-5.12	H3R116K
152	-2.79	-3.32	-4.33	-3.17	-4.39	-3.2	-5.59	-4.3	-5.12	H4K20R
153	-2.57	-3.07	-4.17	-3.48	-4.29	-3.01	-5.22	-4.53	-5.13	H3T6A
154	-2.66	-3.06	-4.09	-3.8	-4.55	-3.23	-5.34	-4.27	-5.13	H3G132A
155	-2.13	-2.93	-4.03	-2.94	-3.65	-2.74	-5.17	-4.48	-5.14	H4R3A
156	-2.63	-3.48	-4.61	-4.38	-4.7	-3.39	-5.7	-4.55	-5.18	H3K125A
157	-3.35	-3.65	-4.24	-2.84	-4.6	-3.82	-6.17	-4.39	-5.18	H3[del 4-10]
158	-3.67	-4.31	-5.2	-5.93	-5.38	-3.81	-4.84	-4.49	-5.19	H4K31A
159	-2.11	-2.77	-4.2	-4.22	-4.21	-2.94	-6.16	-4.49	-5.19	H3V101A
160	-3.66	-4.92	-5.88	-4.1	-5.08	-3.91	-5.59	-4.41	-5.19	H3[del 21-32]
161	-3.08	-3.54	-4.71	-4.63	-4.49	-3.46	-5.45	-4.42	-5.19	H4N25A
162	-3.73	-3.87	-4.51	-3.26	-5.09	-3.99	-5.63	-4.37	-5.21	H3L103A
163	-3.26	-4.08	-5.06	-3.73	-4.82	-3.68	-5.34	-4.57	-5.22	H3S22A
164	-3.76	-3.92	-4.76	-2.89	-5.05	-3.7	-5.26	-4.39	-5.23	H3E94Q
165	-2.56	-3.01	-3.96	-3.02	-4.28	-3.13	-5.07	-4.55	-5.24	H3S31D
166	-2.89	-3.41	-4.33	-3.92	-4.31	-3.26	-5.14	-4.56	-5.24	H4K20Q
167	-4.31	-5.22	-5.54	-3.66	-4.39	-3.9	-5.31	-4.46	-5.24	H3D106A
168	-3.77	-4.48	-5.27	-4.49	-5.05	-3.95	-5.55	-4.61	-5.25	H3L48A
169	-3.31	-3.95	-5.04	-4.33	-5.01	-3.59	-5.29	-4.45	-5.26	H4S69A
170	-3.84	-5.1	-5.93	-3.31	-5	-3.75	-5.72	-4.55	-5.27	H3K14R
171	-3.61	-4.21	-4.79	-4.27	-5.14	-4	-5.29	-4.66	-5.27	H3Q120E
172	-2.84	-3.53	-4.59	-3.35	-4.59	-3.27	-5.12	-4.38	-5.27	H3K79R
173	-3.86	-4.3	-4.59	-3.65	-5	-3.98	-5.81	-4.63	-5.27	H4A76S
174	-2.89	-3.25	-4.3	-3.73	-4.34	-3.22	-4.95	-4.52	-5.27	H3D77N
175	-3.15	-3.91	-4.91	-4.18	-4.73	-3.44	-5.4	-4.49	-5.29	H3T11A
176	-3.1	-5.26	-6.36	-5.76	-5.13	-4.15	-6.12	-4.65	-5.31	H4[del 13-20]
177	-2.76	-3.58	-4.68	-4.05	-4.6	-3.33	-5.34	-4.39	-5.31	H3P43A
178	-3.58	-4	-4.56	-3.83	-4.69	-3.73	-5.82	-4.47	-5.31	H3I119A
179	-2.65	-3.33	-4.24	-3.01	-4.23	-3.22	-5.49	-4.55	-5.31	H3S102A
180	-3.51	-3.97	-4.69	-3.47	-4.91	-4	-5.32	-4.58	-5.32	H4L90A
181	-3.72	-5.44	-5.85	-5.18	-4.67	-4.65	-5.77	-4.98	-5.33	H4[del 9-20]
182	-3.18	-4.06	-5.26	-4.25	-5.18	-3.54	-5.52	-4.4	-5.33	H3R129A
183	-3.13	-5.25	-6.29	-4.8	-5.72	-3.43	-5.11	-5.19	-5.34	H3[del 25-36]
184	-3.04	-3.99	-4.92	-4.25	-4.88	-3.51	-6.12	-4.8	-5.35	H3D81A
185	-2.94	-3.69	-4.89	-4.27	-4.68	-3.64	-4.68	-4.83	-5.35	H4S1D
186	-3.82	-5.32	-6.18	-4.48	-5.3	-3.91	-5.49	-4.78	-5.35	H4R39K
187	-3.27	-4.21	-5.25	-3.56	-5.27	-3.81	-6.3	-4.89	-5.36	H3R17K
188	-4.57	-5.12	-5.77	-4.83	-3.99	-4.18	-5.65	-4.98	-5.38	H4[del 20-23]
189	-4.09	-4.39	-4.82	-4.36	-5.23	-4.15	-6	-4.64	-5.39	H3D123N
190	-2.5	-3.18	-4.32	-3.25	-4.31	-3.25	-5.64	-4.86	-5.4	H3S95A
191	-3.15	-3.79	-4.69	-3.95	-4.85	-3.55	-5.55	-4.59	-5.4	H3K37R
192	-2.81	-3.97	-4.97	-4.29	-4.75	-3.74	-5.48	-4.68	-5.4	H4A38S
193	-3.43	-4.62	-5.89	-3.93	-5.27	-3.82	-5.67	-4.77	-5.4	H3K14A
194	-2.7	-3.13	-4.1	-3.23	-4.13	-3.32	-5.95	-4.7	-5.41	H4R19K
195	-2.62	-3.31	-4.25	-2.99	-4.32	-3.29	-6.32	-4.94	-5.41	H3V35A
196	-3.23	-4.09	-5.16	-4.01	-4.88	-3.69	-5.6	-4.75	-5.41	H3A29S
197	-2.48	-3.27	-4.06	-2.22	-4.47	-3.3	-6	-4.64	-5.41	H4T96D
198	-2.92	-3.61	-4.65	-4.21	-4.85	-3.46	-5.52	-4.71	-5.41	H3R131A
199	-3.16	-4.4	-5.56	-4.66	-5.08	-3.67	-5.34	-4.94	-5.42	H3K18A
200	-2.9	-3.51	-4.48	-3.63	-4.62	-3.4	-5.52	-4.65	-5.42	H4S60D
201	-3.76	-4.07	-4.81	-4	-4.82	-3.91	-5.3	-4.54	-5.42	H4R39A
202	-2.84	-3.59	-4.47	-4.29	-4.25	-3.11	-5.17	-4.6	-5.42	H3R134A
203	-2.89	-3.68	-4.63	-3.42	-4.83	-3.27	-5.49	-4.52	-5.43	H3G12A
204	-2.78	-3.3	-4.35	-3.86	-4.47	-3.4	-5.81	-5.11	-5.43	H3T32A
205	-2.83	-3.44	-4.43	-3.43	-4.44	-3.32	-5.72	-4.65	-5.43	H3[del 21-24]
206	-2.76	-3.29	-4.43	-3.34	-4.71	-3.39	-6.23	-4.65	-5.44	H3A98S
207	-3.79	-4.58	-5.85	-5.04	-5.02	-4.02	-5.24	-4.4	-5.44	H4E52Q
208	-2.81	-3.57	-4.61	-4.55	-4.64	-3.54	-5.66	-4.63	-5.44	H3K64R
209	-2.9	-3.73	-5.46	-3.93	-4.86	-3.38	-5.59	-4.65	-5.45	H3K79A
210	-3.01	-3.79	-4.87	-4.11	-4.58	-3.54	-5.57	-4.76	-5.46	H4A56S
211	-3.93	-4.1	-5.09	-4.32	-5.61	-4.02	-5.81	-4.82	-5.46	H3R116A
212	-2.91	-3.29	-4.2	-3.64	-4.52	-3.38	-5.7	-4.79	-5.46	H4K79Q
213	-3.45	-4.19	-5.19	-5.23	-5.26	-3.91	-5.72	-4.77	-5.46	H4V57A
214	-5.98	-5.37	-4.57	-4.71	-2.67	-3.41	-5.92	-4.61	-5.47	H3G90A
215	-3.59	-3.8	-4.57	-3.52	-4.94	-4.15	-5.65	-4.92	-5.48	H4Y72F
216	-3.66	-3.86	-4.45	-3.05	-4.79	-4.26	-5.7	-4.72	-5.49	H4D85N
217	-3.94	-4.99	-5.82	-5.57	-5.71	-4.07	-5.65	-4.83	-5.5	H3E133Q
218	-2.44	-2.88	-3.9	-3.3	-4.18	-2.9	-5.37	-4.82	-5.51	H3R72K
219	-3.46	-4.4	-5.14	-3.87	-4.96	-4.28	-5.73	-4.99	-5.53	H3Y41E
220	-3.97	-4.67	-5.49	-3.89	-5.43	-4.67	-5.1	-4.92	-5.53	H3E97Q
221	-2.45	-3.09	-4.14	-3.44	-3.82	-3.36	-5.4	-4.91	-5.53	H4R23K
222	-2.57	-3.33	-4.6	-3.77	-4.26	-3.07	-5.76	-4.94	-5.53	H3A91S
223	-4.8	-4.43	-4.98	-3.94	-5.35	-4.4	-6.68	-4.94	-5.53	H4[del 21-24]
224	-2.99	-3.68	-4.76	-4.24	-4.64	-3.55	-5.43	-4.8	-5.55	H3Q19A
225	-2.84	-3.49	-4.53	-3.79	-4.6	-3.41	-5.73	-4.92	-5.56	H3S135A
226	-3.81	-4.21	-4.87	-4.1	-5.21	-4.22	-6.32	-4.62	-5.58	H3L130A
227	-2.38	-2.99	-3.95	-3.22	-4.15	-3.06	-5.82	-4.72	-5.58	H4S64A
228	-3.24	-4.69	-5.59	-3.51	-5.47	-3.89	-5.98	-4.81	-5.58	H3[del 17-20]
229	-3.38	-3.98	-4.89	-4.03	-5.05	-3.81	-5.25	-4.83	-5.59	H4G41A
230	-3.15	-3.37	-4.31	-3.55	-4.07	-3.55	-5.91	-4.88	-5.59	H4K20A
231	-3.03	-3.49	-4.62	-4.34	-4.78	-3.51	-5.57	-4.61	-5.59	H3A47S
232	-2.63	-3.12	-3.94	-3.67	-4.23	-3.38	-5.63	-5.01	-5.59	H4Q27E
233	-2.69	-2.97	-3.83	-4.51	-3.98	-3.26	-5.81	-4.93	-5.6	H3L70A
234	-2.61	-3.25	-4.05	-2.98	-4.51	-3.32	-5.52	-4.79	-5.6	H4K79R
235	-2.88	-3.42	-4.55	-4.58	-4.81	-3.74	-5.72	-4.89	-5.61	H4K77R
236	-4.04	-4.4	-4.75	-3.38	-5.15	-4.04	-5.86	-4.71	-5.61	H4K91Q
237	-2.71	-3.57	-4.61	-3.88	-4.52	-3.35	-5.82	-4.97	-5.62	H3T32D
238	-3.57	-5.13	-6.42	-5.02	-5.12	-3.84	-5.77	-5.75	-5.65	H3[del 29-36]
239	-3.13	-3.84	-4.91	-4.12	-4.89	-3.7	-5.7	-5.09	-5.66	H3P38A
240	-4.16	-5.01	-5.33	-4.91	-5.48	-4.32	-6.03	-5.03	-5.66	H3T118A
241	-3.26	-3.97	-4.79	-3.15	-4.51	-3.39	-5.87	-4.62	-5.68	H4T71D
242	-2.7	-2.92	-4.04	-2.65	-4.24	-3.11	-5.29	-4.97	-5.68	H4T96A
243	-2.98	-3.46	-4.37	-3.78	-4.51	-3.44	-5.63	-4.94	-5.71	H4S1A
244	-3.2	-4.02	-5.05	-3.62	-5.01	-3.64	-6.12	-5.25	-5.71	H3P16A
245	-3.49	-4.51	-5.62	-5.42	-5.59	-4.02	-5.5	-4.86	-5.75	H4V43A
246	-3.63	-3.87	-4.44	-3.43	-4.91	-4	-5.98	-4.82	-5.75	H3Q68E
247	-3.8	-5.05	-6.22	-4.21	-4.72	-3.72	-6.06	-5.44	-5.75	H3K36R
248	-2.71	-3.32	-4.15	-2.83	-4.73	-3.2	-7.49	-4.85	-5.75	H3R8K
249	-2.81	-3.5	-4.66	-4.01	-4.71	-3.45	-6.02	-5.17	-5.77	H3S31A
250	-2.99	-3.9	-4.99	-4.86	-4.77	-3.38	-5.6	-4.93	-5.78	H4K91R
251	-3.98	-5.38	-6.99	-4.94	-5.36	-4.11	-6.46	-5.88	-5.78	H3K4,9,14,18Q
252	-3.64	-4.62	-5.96	-3.79	-5.13	-4.07	-6.35	-5.15	-5.78	H3[del 9-12]
253	-4.39	-4.79	-5.24	-4.27	-5.63	-4.63	-6.55	-5.01	-5.8	H3[del 5-36]
254	-2.99	-3.68	-4.72	-4.08	-4.62	-3.53	-5.77	-5.08	-5.81	H4S60A
255	-2.53	-3.17	-4.03	-4.29	-4.23	-3.49	-5.97	-5.19	-5.82	H3R72A
256	-3.42	-4.25	-5.45	-5.73	-4.51	-3.65	-5.97	-5.02	-5.83	H4K59Q
257	-2.63	-3.03	-3.97	-2.95	-4.35	-3.39	-6.03	-5.16	-5.83	H4Q93A
258	-3.26	-4.07	-5	-3.27	-4.91	-3.97	-5.94	-5.02	-5.84	H3E94A
259	-2.91	-3.6	-4.6	-3.84	-4.54	-3.53	-5.93	-5.31	-5.87	H3P30A
260	-3.53	-3.93	-4.6	-2.4	-4.93	-4.21	-6.04	-5.22	-5.89	H3R52K
261	-2.72	-3.09	-4.26	-3.3	-4.21	-3.28	-6.26	-5.16	-5.89	H4R92K
262	-2.8	-3.28	-4.04	-3.11	-4.11	-3.32	-5.7	-5.14	-5.89	H4R55K
263	-3.94	-4.82	-5.91	-4.66	-5.73	-4.54	-6.29	-5.32	-5.89	H3L109A
264	-4.17	-5.93	-6.5	-3.89	-5.52	-4.05	-6.22	-5.32	-5.9	H3[del 9-16]
265	-2.87	-3.49	-4.54	-4.08	-4.68	-3.47	-7.91	-5.04	-5.9	H4R67K
266	-3.5	-4.2	-4.84	-3.65	-5.07	-4.01	-6.06	-5.42	-5.92	H3R134K
267	-2.92	-3.86	-4.72	-5.35	-4.95	-3.9	-5.88	-5.12	-5.93	H3Y99A
268	-2.99	-3.42	-4.34	-4.5	-4.44	-3.86	-6.66	-5.64	-5.95	H3Q76A
269	-3.64	-5.18	-6.24	-5.49	-5.12	-3.82	-6.32	-5.05	-5.96	H3D106N
270	-3.29	-4.14	-5.67	-5.34	-5.15	-3.98	-5.66	-5.37	-5.98	H3H39A
271	-2.99	-3.49	-4.4	-3.59	-4.5	-3.57	-6.3	-5.5	-6	H4E63Q
272	-4.2	-4.55	-5.01	-3.81	-5.55	-4.71	-6.45	-5.37	-6	H4S69D
273	-2.65	-3.21	-4.12	-3.32	-3.92	-3.28	-6.12	-5.47	-6	H4R95K
274	-3.3	-3.82	-4.87	-4.31	-5.14	-3.89	-5.69	-5.36	-6	H3A24S
275	-2.68	-3.05	-4.24	-4.63	-4.29	-3.66	-6.09	-5.13	-6.01	H3A1S
276	-3.64	-4.01	-4.74	-3.86	-5.1	-4.26	-6.09	-5.22	-6.03	H4Y72A
277	-4.98	-5.61	-6.57	-5.88	-6.47	-5.18	-6.3	-5.44	-6.04	H3I51A
278	-4.23	-4.58	-5.22	-3.69	-5.79	-4.64	-5.74	-5.53	-6.05	H4S83D
279	-3.19	-4.2	-5.44	-5.51	-5.08	-3.83	-5.81	-5.25	-6.09	H3K37Q
280	-3.15	-4.96	-5.23	-4.46	-4.27	-3.42	-8.28	-6.42	-6.1	H3[del 32-35]
281	-2.81	-3.32	-4.66	-4.09	-4.32	-3.46	-5.64	-5.31	-6.11	H3G34A
282	-2.59	-3.15	-4.01	-2.99	-4.34	-3.56	-6.06	-5.49	-6.12	H4Q93E
283	-3.56	-4.42	-5.5	-5.01	-4.69	-3.9	-7.06	-5.91	-6.13	H4R17K
284	-6.58	-7.25	-6.81	-6.25	-4.82	-5.17	-6.13	-5.59	-6.14	H4K5,8,12,16Q
285	-3.69	-5.04	-6.5	-5.18	-5.91	-4.43	-5.77	-5.31	-6.15	H3R40A
286	-3.15	-3.71	-4.75	-4.84	-5.08	-4.01	-6.54	-5.5	-6.15	H3K64A
287	-3.71	-3.94	-4.61	-3.79	-4.59	-4.19	-6.27	-5.26	-6.15	H3D77A
288	-3.1	-3.45	-4.5	-4.66	-4.71	-3.72	-6.27	-5.24	-6.16	H3K125R
289	-6.15	-6.38	-5.88	-5	-3.92	-4.07		-5.46	-6.17	H4K5,8,12,16A
290	-3.31	-3.62	-4.35	-2.96	-4.41	-3.82	-6.16	-5.45	-6.21	H3A75S
291	-2.79	-3.38	-4.39	-3.18	-4.66	-3.58	-6.62	-5.57	-6.22	H4R67A
292	-2.47	-3.06	-4.34	-3.78	-4.4	-3.51	-6.23	-5.62	-6.22	H4R95A
293	-3.89	-4.7	-5.22	-3.21	-5.05	-4.14	-6.62	-5.48	-6.24	H3[del 13-16]
294	-2.92	-3.82	-4.93	-4.39	-4.75	-3.77	-6.67	-5.51	-6.25	H3A127S
295	-3.03	-3.15	-4.65	-4.83	-4.61	-3.57	-6.2	-5.65	-6.25	H4V87A
296	-3.26	-4.01	-5.11	-4.07	-4.74	-3.74	-6.25	-5.16	-6.25	H3G33A
297	-2.75	-3.16	-4.22	-4.4	-4.62	-3.6	-6.81	-5.77	-6.29	H3K121A
298	-2.67	-3.15	-4.09	-3.69	-4.32	-3.52	-6.78	-5.99	-6.3	H3P30V
299	-2.8	-3.21	-4.22	-3.63	-4.47	-3.38	-6.7	-5.69	-6.34	H4E63A
300	-2.97	-3.11	-3.82	-3.91	-4.25	-3.53	-6.56	-5.37	-6.35	H4D24A
301	-2.68	-3.42	-4.57	-4.01	-4.93	-3.96	-6.41	-5.73	-6.35	H3R8A
302	-3.65	-4.01	-4.49	-3.53	-4.77	-4.41	-6.38	-5.7	-6.36	H4S64D
303	-3.55	-4.96	-6.21	-5.36	-4.92	-3.87	-6.48	-6.52	-6.39	H3K36Q
304	-3.5	-3.95	-4.98	-4.32	-4.96	-3.89	-6.52	-5.56	-6.39	H3K42R
305	-4.99	-5.65	-5.3	-4.42	-4.97	-4.03	-8.8	-5.41	-6.4	H4[del 5-16]
306	-2.93	-3.32	-4.74	-3.93	-4.52	-4.02	-6.68	-6.09	-6.42	H4K77A
307	-3.25	-3.6	-4.69	-4.79	-4.83	-4.02	-6.6	-5.64	-6.43	H4D24N
308	-3.55	-4.21	-5.03	-4.85	-4.83	-3.75	-10.33	-5.81	-6.45	H4D68A
309	-3.63	-4.51	-5.87	-6.48	-5.49	-4.16	-6.24	-5.84	-6.54	H4Y88F
310	-5.65	-5.92	-5.77	-5.25	-5.68	-5.34	-7.09	-5.93	-6.56	H4[del 5-20]
311	-3.84	-4.53	-5.26	-5.18	-5.58	-4.81	-6.47	-5.65	-6.57	H4L62A
312	-5.17	-5.89	-7.02	-7.1	-6.81	-5.38	-6.16	-5.42	-6.6	H3S57D
313	-3.19	-3.55	-4.59	-4.17	-4.91	-3.93	-6.27	-5.61	-6.66	H3T58A
314	-3.91	-5.49	-6.45	-5.75	-5.52	-4.93	-6.96	-5.79	-6.67	H4[del 17-20]
315	-5.17	-5.42	-5.38	-4.53	-5.57	-5.12	-7.31	-5.97	-6.72	H4[del 4-19]
316	-3.59	-4	-4.61	-3.29	-4.43	-4.64	-6.76	-5.97	-6.75	H4K12R
317	-4.16	-4.89	-5.86	-5.45	-6.31	-4.53	-7.18	-5.77	-6.75	H4Y88A
318	-4.29	-4.44	-5.53	-5.72	-5.56	-4.26	-6.46	-5.81	-6.8	H3L65A
319	-3.59	-3.73	-4.13	-4.21	-4.34	-4.2	-6.05	-5.86	-6.84	H3S28A
320	-3.43	-3.92	-4.92	-4.68	-5.48	-4.38	-6.71	-6.12	-6.84	H4E74A
321	-3.47	-4.57	-6.36	-5.79	-4.56	-4.06	-7.4	-7.12	-6.88	H3[del 33-36]
322	-5.25	-6.49	-6.89	-6.57	-6.12	-6.01	-8	-6.76	-6.95	H4[del 13-24]
323	-2.66	-3.16	-4.28	-3.82	-4.44	-3.52	-6.2	-5.93	-6.99	H4R92A
324	-3.06	-3	-3.53	-3.26	-3.34	-4.05	-6.28	-6.36	-7.02	H4G99A
325	-3.28	-3.39	-4.34	-4.32	-4.56	-4.03	-6.13	-6.2	-7.07	H3K121Q
326	-3.69	-4.27	-5.21	-5.09	-5.56	-4.41	-7.14	-6.69	-7.07	H3S87A
327	-3.37	-3.99	-5.17	-5.8	-5.38	-4.79	-7.58	-6.77	-7.12	H3K64Q
328	-3.39	-4.89	-5.79	-5.01	-5.63	-4.22	-6.54	-6.2	-7.16	H4K44R
329	-3.67	-4.8	-5.92	-5.61	-5.57	-4.46	-7.04	-6.88	-7.21	H3K37A
330	-3.69	-4.08	-5.63	-6.26	-5.36	-4.55	-6.93	-6.2	-7.23	H3A114S
331	-3.1	-3.28	-3.98	-3.19	-4.28	-3.95	-6.99	-6.49	-7.27	H4K77Q
332	-6.77	-6.55	-7.97	-6.45	-8.16	-6.25	-8.21	-6.45	-7.27	H3K115Q
333	-3.03	-3.91	-5.19	-4.79	-4.76	-4.39	-7.22	-6.63	-7.3	H3R49K
334	-4.6	-5.12	-6.08	-5.2	-5.4	-4.63	-6.78	-6.56	-7.34	H3R69A
335	-5.25	-5.73	-5.64	-4.86	-3.37	-3.86	-7.58	-6.84	-7.36	H4[del 17-24]
336	-4.77	-3.48	-3.65	-5.32	-7.16	-5.03	-9.02	-8.62	-7.36	H4S47D
337	-3.17	-3.43	-4.54	-3.85	-4.72	-4.58	-7.03	-7.29	-7.37	H4T82A
338	-3.05	-3.44	-4.82	-4.48	-5.02	-4.15	-7.8	-6.69	-7.37	H3A88S
339	-3.61	-3.85	-4.93	-4.59	-5.15	-4.87	-7.04	-6.92	-7.48	H4L58A
340	-2.89	-2.98	-4.35	-4.04	-4.5	-4.42	-7.57	-7.15	-7.53	H3Q85E
341	-3.4	-3.85	-5.07	-5.52	-5.17	-4.68	-7.54	-6.95	-7.54	H3A111S
342	-6.96	-7.06	-10.16	-6.1	-8.35	-7.44	-8.21	-8.81	-7.55	H3K4,9,14,18A
343	-5.02	-6.35	-7.14	-6.44	-7.01	-5.45	-7.78	-6.69	-7.56	H4E52A
344	-6.64	-8.02	-8.26	-7.92	-7.38	-6.27	-7.17	-6.67	-7.67	H4R36A
345	-3.83	-4.54	-6.06	-6.34	-5.95	-5.42	-7.04	-6.37	-7.7	H4G42A
346	-6.29	-6.43	-6.28	-6.26	-6.68	-5.92	-8.47	-6.75	-7.71	H4[del 5-24]
347	-6.34	-6.67	-6.71	-5.94	-6.69	-6.29	-7.48	-7.17	-7.75	H4[del 4-23]
348	-4.65	-6.08	-7.75	-5	-6.28	-5.84	-8.35	-7.8	-7.82	H3[del 13-20]
349	-3.63	-3.68	-4.56	-5.02	-5.39	-5.03	-7.88	-7.33	-7.83	H3K36A
350	-5.89	-7.42	-8.15	-7.45	-6.92	-5.86	-8.46	-7.92	-7.85	H3[del 4-20]
351	-2.31	-2.58	-3.39	-3.49	-4.37	-4.43	-8.1	-7.1	-8.02	H3R2K
352	-3.54	-3.99	-4.76	-4.81	-5.06	-4.61	-7.57	-7.48	-8.08	H3S87D
353	-3.33	-3.5	-4.16	-4.88	-4.85	-4.7	-7.66	-7	-8.08	H4I29A
354	-3.45	-4.5	-5.35	-4.21	-4.93	-5	-8.26	-7.37	-8.16	H3[del 5-8]
355	-4.33	-6.51	-6.78	-5.32	-5.4	-5.18	-7.66	-7.97	-8.17	H3[del 5-12]
356	-2.93	-3.35	-4.41	-4.83	-4.44	-4.29	-8.32	-7.6	-8.21	H3R83A
357	-5.18	-6.24	-6.8	-5.98	-7.11	-5.78	-7.97	-6.76	-8.31	H3L61A
358	-2.79	-3.34	-4.34	-4.28	-4.7	-4.91	-8.65	-7.7	-8.41	H3T3D
359	-6.77	-6.55	-6.97	-6	-7.18	-6.61	-8.8	-7.75	-8.45	H4[del 15-18]
360	-4.06	-4.71	-5.99	-6.01	-6.29	-5.54	-8.41	-8.36	-8.51	H4T80A
361	-3.8	-4.15	-4.51	-4.59	-5.1	-5.19	-8.7	-7.1	-8.55	H3Q85A
362	-4.2	-4.47	-5.22	-4.7	-5.39	-5.53	-7.97	-7.66	-8.58	H3F78A
363	-3.76	-4.41	-5.37	-6.01	-5.43	-4.76	-7.75	-7.56	-8.59	H3A110S
364	-4.24	-4.76	-5.69	-5.91	-6.07	-5.57	-7.96	-7.81	-8.64	H3V71A
365	-4.21	-4.55	-5.31	-5.08	-4.79	-5.16	-7.72	-7.48	-8.71	H3K4R
366	-6.84	-8.78	-9.05	-6.7	-7.77	-6.74	-9.01	-9.45	-8.74	H3[del 5-24]
367	-2.6	-3.32	-4.58	-3.86	-4.53	-4.99	-8.22	-7.53	-8.75	H3T3A
368	-3.19	-3.45	-4.31	-3.94	-5.09	-5.23	-9.06	-7.76	-8.78	H3L100A
369	-4.14	-4.02	-4.55	-4.93	-5.32	-5.25	-8.5	-7.91	-8.81	H4A89S
370	-6.92	-8.54	-9.64	-7.68	-7.63	-6.92	-9.04	-9.77	-8.84	H3[del 17-32]
371	-7.04	-8.43	-9.61	-7.51	-8.72	-6.68	-9.05	-8.47	-8.96	H3[del 13-28]
372	-4.1	-4.96	-5.65	-5.97	-5.87	-5.32	-8.03	-7.91	-9	H3L92A
373	-5.41	-7.51			-6.8	-7.47		-6.26	-9	H3K122A
374	-3.71	-4.04	-4.68	-5.04	-5.3	-5.11	-8.02	-7.55	-9.13	H3I74A
375	-7.17	-8.59	-9.08	-8.37	-7.36	-7.24	-8.74	-8.17	-9.22	H3K122Q
376	-3.14	-3.91	-4.74	-3.96	-5.64	-5.99	-9.03	-8.19	-9.27	H3Q5A
377	-3.47	-4.05	-5.06	-5.45	-4.81	-5.21	-8.24	-8.46	-9.32	H3R2A
378	-4.12	-4.25	-5.11	-6.2	-4.93	-5.17	-7.57	-8.36	-9.32	H3K4Q
379	-3.28	-3.53	-4.4	-3.7	-5.32	-5.41	-9.07	-7.64	-9.36	H3S86D
380	-2.85	-3.03	-3.42	-3.72	-4.29	-4.69	-7.94	-7.97	-9.46	H4I66A
381	-6.55	-7.5	-8.48	-8.41	-8.17	-7.34	-9.69	-9.47	-9.53	H3V117A
382	-6.86	-8.35	-9.58	-7.93	-10.09	-7.68	-10.15	-9.55	-9.71	H3[del 21-36]
383	-5.8	-6.15	-7.8	-6.84	-8.16	-6.89	-10.71	-10.07	-9.81	H3K56Q
384	-5.62	-5.33	-5.22	-4.39	-5.84	-5.74	-7.88	-8.73	-9.87	H3R69K
385	-6.36	-6.13	-5.95	-4.15	-7.4	-7.44	-10.01	-9.03	-9.94	H4V81A
386	-3.71	-4.06	-5.13	-5.31	-4.78	-4.94	-8.88	-7.92	-9.95	H3K4A
387	-4.21	-4.69	-5.89	-6.2	-5.65	-5.74	-8.96	-9.13	-10.07	H3[del 1-4]
388	-5.36	-5.27	-5.61	-4.7	-6.79	-6.76	-9.98	-9.03	-10.17	H4R3K
389	-4.36	-4.55	-5.43	-4.22	-7.09	-8.46		-9.88	-10.21	H3S95D
390	-5.17	-5.17	-5.56	-5.03	-6.78	-6.96	-10.18	-9.46	-10.23	H4L37A
391	-6.34	-4.92	-5.36	-4.35	-6.69	-7.03	-11.22	-9.06	-10.24	H4R78K
392	-8.37	-10.47	-10.99	-9.92	-9.02	-8.85	-11.04	-11.22	-10.38	H3[del 13-32]
393	-3.95	-4.44	-5.57	-4.64	-6.7	-7.31	-10.16	-9.13	-10.5	H3Q5E
394	-6.38	-7.78	-9.13	-5.98	-9.11	-7.91	-12.09	-10.88	-10.62	H3[del 9-20]
395	-4.8	-6.2	-7.49	-6.29	-6.29	-6.42	-9.93	-9.21	-10.68	H3[del 1-12]
396	-8.8	-8.32	-9.1		-9.19	-7.7	-11.47	-9.07	-10.81	H3K56A
397	-5.97	-6.79	-6.73	-6.35	-7.36	-7.45	-9.05	-9.91	-10.97	H4L97A
398	-4.93	-4.52	-5.21	-5.3	-5.75	-6.15	-9.28	-9.23	-11.43	H4V86A
399	-5.75	-5.54	-5.7	-4.67	-6.8	-6.82	-9.69	-9.69	-11.45	H3K18Q
400	-6.38	-7.18	-8.28	-6.94	-8.71	-8.8	-11.57	-10.36	-11.91	H4D85A
401	-7.21	-8.47	-9.83	-6.69	-8.84	-8.69	-11.2	-11.8	-11.96	H3[del 13-24]
402	-6.96	-6.68	-7.17	-6.34	-7.73	-7.79	-11.8	-11.12	-12.4	H4[del 1-4]
403	-7.23	-7.2	-7.21	-6.53	-9.86	-11.41		-13.2	-12.94	H3Q68A
404	-9.87			-12.01	-11.85	-10.94			-13.46	H3[del 5-20]
405	-7.35	-7.5	-7.35	-6.67	-9.38	-10.17	-12.23	-12.09	-13.83	H3F104A
406	-8.37	-9.03	-9.09	-7.04	-10.05	-10.5	-12.91	-13.1	-13.84	H3K4,9,14,18R
407	-8.51	-8.1	-8.13	-7.1	-11.36	-11.45		-11.65	-13.98	H3L60A
408	-6.45	-6.53	-7.3	-6.81	-11.16	-10.99	-12.76	-14.36	-14.1	H3[del 4-15]
